# Genome-wide alternative splicing profiling in the fungal plant pathogen *Sclerotinia sclerotiorum* during the colonization of diverse host families

**DOI:** 10.1101/2020.05.13.094565

**Authors:** Heba M. M. Ibrahim, Stefan Kusch, Marie Didelon, Sylvain Raffaele

**Affiliations:** LIPM, Université de Toulouse, INRAE, CNRS, 31326 Castanet-Tolosan, France; Genetics Department, Faculty of Agriculture, Cairo University, 12613, Giza, Egypt; Plant Health and Protection, Division of Plant Biotechnics, Department of Biosystems (BIOSYST), Faculty of Bioscience Engineering, KU Leuven, Belgium; Unit of Plant Molecular Cell Biology, Institute for Biology I, RWTH Aachen University, 52056, Aachen, Germany

**Keywords:** *Sclerotinia sclerotiorum*, alternative splicing, host adaptation, computational analysis, isoforms, RNA sequencing (RNA-seq)

## Abstract

*Sclerotinia sclerotiorum* is a notorious generalist plant pathogen that threatens more than 600 host plants including wild and cultivated species. The molecular bases underlying the broad compatibility of *S. sclerotiorum* with its hosts is not fully elucidated. In contrast to higher plants and animals, alternative splicing (AS) is not well studied in plant pathogenic fungi. AS is a common regulated cellular process that increases cell protein and RNA diversity. In this study, we annotated spliceosome genes in the genome of *S. sclerotiorum* and characterized their expression *in vitro* and during the colonization of six host species. Several spliceosome genes were differentially expressed *in planta*, suggesting that AS was altered during infection. Using stringent parameters, we identified 1,487 *S. sclerotiorum* genes differentially expressed *in planta* and exhibiting alternative transcripts. The most common AS events during the colonization of all plants were retained introns and alternative 3′ receiver site. We identified *S. sclerotiorum* genes expressed *in planta* for which (i) the relative accumulation of alternative transcripts varies according to the host being colonized and (ii) alternative transcripts harbor distinct protein domains. This notably included 42 genes encoding predicted secreted proteins showing high confidence AS events. This study indicates that AS events are taking place in the plant pathogenic fungus *S. sclerotiorum* during the colonization of host plants and could generate functional diversity in the repertoire of proteins secreted by *S. sclerotiorum* during infection.
