## Supplementary Table 1 for "Genome-wide alternative splicing profiling in the fungal plant pathogen *Sclerotinia sclerotiorum* during the colonization of diverse host families"

gene_name	PDA.Edge	At.Edge	Ha.Edge	Sl.Edge	Bv.Edge	Rc.Edge	Pv.Edge	max.fpkm	min.fpkm
Sscle01g000380	104.6813333	67.06373333	59.07383333	97.30096667	77.83216667	31.5769	79.77363333	104.6813333	31.5769
Sscle01g001760	25.11483333	18.84816667	20.8906	19.9967	12.4263	19.00696667	28.10676667	28.10676667	12.4263
Sscle01g002850	1399.25	594.3846667	1059.016333	1026.973667	182.774	459.3713333	353.6436667	1399.25	182.774
Sscle01g003080	153.6896667	119.2993333	156.6573333	151.321	117.7307	161.0673333	114.217	161.0673333	114.217
Sscle01g003410	73.61833333	52.458	57.53743333	58.51233333	38.14986667	12.90885333	46.5555	73.61833333	12.90885333
Sscle01g003530	35.52046667	21.23733333	20.6088	26.9514	21.9194	6.27335	21.2003	35.52046667	6.27335
Sscle01g003920	46.9768	26.4697	29.30686667	30.77466667	26.62113333	14.51452	31.27053333	46.9768	14.51452
Sscle01g004250	52.03446667	32.6479	37.82916667	46.93803333	34.78126667	26.8845	41.80226667	52.03446667	26.8845
Sscle01g006670	409.4336667	265.6663333	290.6	368.3666667	90.63036667	242.9233333	183.7063333	409.4336667	90.63036667
Sscle01g007930	161.19	168.481	124.3823333	190.9486667	84.54896667	259.272	141.587	259.272	84.54896667
Sscle01g008980	26.8603	14.21956667	22.65546667	16.4571	9.850456667	12.52143	19.41946667	26.8603	9.850456667
Sscle01g010640	95.94703333	55.38373333	65.38356667	59.99766667	27.35566667	52.4236	47.4357	95.94703333	27.35566667
Sscle02g011990	734.4803333	458.8146667	525.851	694.1216667	113.1039	355.3353333	317.4063333	734.4803333	113.1039
Sscle02g012200	283.7906667	188.8843333	230.228	189.3013333	106.6094	269.2293333	190.109	283.7906667	106.6094
Sscle02g014240	88.36263333	80.107	94.14603333	75.2651	56.96666667	56.26846667	92.72563333	94.14603333	56.26846667
Sscle02g016250	136.9506667	65.5675	92.74656667	84.62646667	36.41573333	74.63303333	61.4363	136.9506667	36.41573333
Sscle02g016630	2162.243333	965.2173333	1709.35	1162.341	422.6383333	477.696	953.2123333	2162.243333	422.6383333
Sscle02g016660	48.22353333	35.97456667	24.45083333	35.8528	22.74793333	25.43233333	24.96306667	48.22353333	22.74793333
Sscle02g016840	25.76433333	25.28566667	29.3477	29.24136667	23.56403333	6.791076667	31.14456667	31.14456667	6.791076667
Sscle02g017060	25.6215	19.2534	21.18533333	20.27193333	13.03343333	14.81656667	19.3625	25.6215	13.03343333
Sscle02g018410	94.2782	50.94596667	60.51236667	55.27623333	26.67016667	21.63176667	34.91516667	94.2782	21.63176667
Sscle02g018420	0.0572753	0.099377733	0.0275838	0.069766667	0.209442333	0.070143333	0.123033333	0.209442333	0.0275838
Sscle02g018570	34.91286667	34.68106667	24.2406	42.21923333	26.34413333	23.0156	21.79213333	42.21923333	21.79213333
Sscle02g020170	79.53066667	39.4304	43.03573333	59.17263333	27.9784	5.955716667	38.9692	79.53066667	5.955716667
Sscle02g020210	49.67303333	33.02303333	30.32803333	36.2197	24.5743	12.82339667	37.5812	49.67303333	12.82339667
Sscle02g020860	42.4635	30.85623333	40.18296667	43.10556667	27.43483333	39.7806	44.5227	44.5227	27.43483333
Sscle03g022520	13.44233333	8.397776667	10.98934667	11.00696667	5.493883333	9.80963	9.264006667	13.44233333	5.493883333
Sscle03g023070	77.30156667	49.84853333	57.98736667	58.03826667	34.52753333	23.99026667	49.51576667	77.30156667	23.99026667
Sscle03g023220	24.0924	19.83466667	17.9155	22.22043333	15.97086667	14.1102	19.39866667	24.0924	14.1102
Sscle03g025220	46.67183333	32.87983333	45.71313333	38.6428	24.554	5.85408	34.7142	46.67183333	5.85408
Sscle03g025230	28.28423333	20.8208	20.4282	22.1223	22.96096667	5.14526	20.94133333	28.28423333	5.14526
Sscle03g025720	87.87	41.49626667	57.02756667	70.25273333	40.0935	14.944	54.30106667	87.87	14.944
Sscle03g025860	69.56003333	39.78296667	65.83346667	49.7334	29.90156667	47.79646667	59.60883333	69.56003333	29.90156667
Sscle03g027700	290.0446667	119.3196667	216.2033333	135.0217667	60.48103333	25.16746667	104.2287333	290.0446667	25.16746667
Sscle03g029880	355.594	234.89	421.5366667	288.9786667	177.1903333	129.8094333	228.3173333	421.5366667	129.8094333
Sscle03g030850	693.158	323.4353333	466.5866667	443.9276667	204.5686667	530.2543333	400.981	693.158	204.5686667
Sscle03g031850	4.36754	12.68473333	4.379913333	19.8668	77.6932	17.80403333	20.33796667	77.6932	4.36754
Sscle04g033270	930.7526667	1152.393333	1565.52	1435.46	414.1386667	498.7193333	1190.257667	1565.52	414.1386667
Sscle04g033430	78.3977	63.4713	67.51063333	82.96316667	47.0988	47.69233333	62.6186	82.96316667	47.0988
Sscle04g034090	890.018	559.6183333	630.5066667	676.3246667	134.4336667	259.5086667	264.1443333	890.018	134.4336667
Sscle04g036710	13.88803333	11.81916667	11.41116667	13.7817	10.29235667	1.863127	11.66096	13.88803333	1.863127
Sscle04g037050	41.50216667	31.55533333	15.68166667	41.2556	23.68296667	6.16591	29.86086667	41.50216667	6.16591
Sscle04g037780	184.406	143.6386667	120.2633333	148.3336667	101.7484	96.0265	102.9866	184.406	96.0265
Sscle04g038010	16.5791	11.54162	15.48676667	13.01298333	10.65109667	5.787983333	16.1398	16.5791	5.787983333
Sscle04g038590	169.5073333	99.1806	122.5696667	102.9875667	68.55423333	28.78416667	97.9126	169.5073333	28.78416667
Sscle04g039550	63.16406667	63.59036667	65.8269	64.03463333	48.26403333	18.47372	53.8232	65.8269	18.47372
Sscle04g039900	519.3813333	364.9566667	509.4723333	412.768	174.764	341.41	391.6563333	519.3813333	174.764
Sscle05g041100	151.6336667	120.558	129.979	140.1353333	62.16163333	121.5301333	108.4215667	151.6336667	62.16163333
Sscle05g041300	1691.883333	691.0286667	1083.643333	1284.778667	201.458	530.155	394.2716667	1691.883333	201.458
Sscle05g041340	57.03786667	39.1507	53.31163333	40.20346667	30.2756	8.587853333	37.72656667	57.03786667	8.587853333
Sscle05g045800	51.1377	38.37323333	35.10466667	36.52333333	28.46536667	26.93266667	32.18043333	51.1377	26.93266667
Sscle05g047930	118.5206	59.53976667	78.1143	95.5438	70.63983333	173.6046667	118.1997667	173.6046667	59.53976667
Sscle05g048450	37.71166667	24.54813333	27.71236667	29.47963333	23.6661	11.08162333	26.59406667	37.71166667	11.08162333
Sscle06g050140	23.94886667	19.71256667	22.16156667	23.83746667	13.07677667	27.62703333	27.20783333	27.62703333	13.07677667
Sscle06g051100	118.2356667	91.70346667	83.82343333	92.38586667	99.01446667	42.66396667	68.54073333	118.2356667	42.66396667
Sscle06g052790	65.91726667	55.4768	68.3419	49.69713333	37.58096667	10.61030333	61.0578	68.3419	10.61030333
Sscle06g053120	45.97366667	30.43143333	38.75456667	40.7952	30.37726667	5.86429	30.6083	45.97366667	5.86429
Sscle07g055690	332.9683333	145.9686667	222.908	193.4786667	107.316	221.5993333	168.5406667	332.9683333	107.316
Sscle07g055800	137.4136667	55.08866667	68.2357	93.28156667	42.7622	46.8107	74.56973333	137.4136667	42.7622
Sscle07g056180	46.46783333	28.33526667	20.41986667	34.0803	18.5932	18.4972	14.33276667	46.46783333	14.33276667
Sscle07g056390	41.39116667	29.9694	34.70816667	40.48186667	27.29013333	19.80913333	30.49323333	41.39116667	19.80913333
Sscle07g057590	56.66016667	28.98633333	23.5835	37.08966667	21.29166667	17.61066667	34.08696667	56.66016667	17.61066667
Sscle07g058010	929.7166667	480.59	570.686	696.0873333	261.5903333	698.1493333	384.777	929.7166667	261.5903333
Sscle07g058350	57.52123333	42.24763333	45.95896667	54.05223333	51.34073333	12.06021333	52.31926667	57.52123333	12.06021333
Sscle07g059050	57.8447	18.9429	25.99113333	21.90993333	19.61476667	17.7174	21.6091	57.8447	17.7174
Sscle07g059440	67.3504	29.2488	33.9824	32.5038	16.9882	14.74176667	31.20603333	67.3504	14.74176667
Sscle07g059840	47.54923333	25.55136667	28.49083333	32.83723333	27.75076667	38.0872	32.39346667	47.54923333	25.55136667
Sscle07g059900	89.99563333	77.1246	77.55326667	58.9902	51.74723333	58.85126667	51.3175	89.99563333	51.3175
Sscle07g061330	383.542	235.1126667	206.1143333	298.471	122.8887333	311.6783333	189.8496667	383.542	122.8887333
Sscle07g061490	760.8636667	330.1756667	432.8866667	408.1186667	135.2826667	239.3433333	205.9546667	760.8636667	135.2826667
Sscle07g061800	27.82123333	18.9969	23.68286667	26.53963333	20.00793333	10.93091333	23.02636667	27.82123333	10.93091333
Sscle07g062040	83.74776667	56.78033333	71.42013333	63.91503333	55.87076667	71.57336667	80.92176667	83.74776667	55.87076667
Sscle07g062050	18.9413	18.29836667	17.1223	41.95913333	113.0608333	43.8611	22.5603	113.0608333	17.1223
Sscle08g063210	47.44556667	49.1351	51.80946667	55.28913333	43.88323333	10.04007	47.8398	55.28913333	10.04007
Sscle08g063420	43.34026667	33.53853333	26.98143333	34.5012	23.9978	9.577913333	35.04726667	43.34026667	9.577913333
Sscle08g065440	300.305	307.047	341.6203333	264.8406667	229.4376667	323.0946667	346.9913333	346.9913333	229.4376667
Sscle08g068250	102.0602	50.9378	69.783	69.20516667	36.08883333	65.34223333	52.32016667	102.0602	36.08883333
Sscle08g068460	225.318	153.545	149.864	178.8183333	90.2903	187.663	167.6276667	225.318	90.2903
Sscle08g068560	227.5423333	86.61823333	115.3195667	127.601	97.53456667	172.309	178.7766667	227.5423333	86.61823333
Sscle09g069660	83.32246667	48.83033333	50.52096667	52.9714	28.95426667	32.09823333	54.04686667	83.32246667	28.95426667
Sscle09g071280	47.5616	39.9736	15.09373333	40.86556667	30.3491	7.936003333	30.63126667	47.5616	7.936003333
Sscle09g071610	45.89203333	29.92886667	33.2283	34.15676667	28.7398	23.29866667	33.1901	45.89203333	23.29866667
Sscle09g071900	60.32286667	40.00206667	57.28526667	45.46306667	22.95956667	49.31636667	37.87363333	60.32286667	22.95956667
Sscle10g075480	238.149	110.7550667	137.4313333	228.5361667	61.42783333	138.0099333	123.6724667	238.149	61.42783333
Sscle10g078380	109.382	70.0151	82.8811	90.72853333	49.7944	69.68183333	74.76816667	109.382	49.7944
Sscle10g078410	119.456	76.97716667	81.6153	80.56763333	43.72766667	57.62196667	68.9229	119.456	43.72766667
Sscle10g078430	59.40456667	41.95596667	55.05436667	47.3335	42.53173333	17.3222	52.32276667	59.40456667	17.3222
Sscle10g078740	50.80193333	40.011	30.20196667	42.61116667	38.3732	8.126193333	39.3661	50.80193333	8.126193333
Sscle10g080740	24.044	25.84863333	27.3259	27.27016667	21.30346667	8.19487	28.8976	28.8976	8.19487
Sscle11g083330	89.02393333	64.89856667	58.30683333	71.3132	44.02376667	11.16769	58.85733333	89.02393333	11.16769
Sscle12g087290	24.59403333	17.78206667	20.4684	21.86913333	13.0975	3.560886667	20.91313333	24.59403333	3.560886667
Sscle13g092760	109.4813333	67.21016667	75.9183	101.4972667	55.14226667	55.6846	69.89016667	109.4813333	55.14226667
Sscle13g092770	115.2823333	77.1777	109.6236667	76.89996667	60.37966667	86.78623333	91.6701	115.2823333	60.37966667
Sscle13g094040	23.79096667	23.0004	18.63583333	25.65916667	14.1766	3.137437333	21.63573333	25.65916667	3.137437333
Sscle13g094650	9.906486667	8.493536667	7.98152	8.1735	7.72022	2.203138	10.47066667	10.47066667	2.203138
Sscle13g095170	28.27426667	26.51236667	25.42356667	23.37703333	19.03676667	30.5091	32.11643333	32.11643333	19.03676667
Sscle13g095390	198.065	126.4443333	162.0486667	144.942	46.5051	100.5507667	84.09143333	198.065	46.5051
Sscle13g095470	55.08433333	34.92493333	40.4088	38.90573333	25.17146667	20.17576667	34.0052	55.08433333	20.17576667
Sscle13g095480	68.34893333	33.72886667	45.54193333	42.23763333	26.98346667	22.67083333	41.75016667	68.34893333	22.67083333
Sscle13g095810	40.70096667	42.94833333	26.9096	42.6652	39.59263333	11.82626	38.89796667	42.94833333	11.82626
Sscle13g096330	54.21316667	34.19696667	37.29403333	40.19253333	19.44756667	13.01573333	29.5591	54.21316667	13.01573333
Sscle13g096570	82.28983333	58.7451	61.96223333	50.0503	42.63186667	24.60363333	46.44913333	82.28983333	24.60363333
Sscle14g097770	75.13956667	87.72923333	69.9768	63.9827	31.19296667	78.41083333	65.819	87.72923333	31.19296667
Sscle14g097970	170.399	90.68686667	108.3394333	137.4119333	52.85113333	136.7777	122.5113333	170.399	52.85113333
Sscle14g098370	46.71873333	23.74783333	12.83396667	47.24613333	24.75906667	9.593	24.37943333	47.24613333	9.593
Sscle14g098550	112.221	85.3221	64.6078	117.7334333	79.42043333	66.04893333	84.0454	117.7334333	64.6078
Sscle14g098940	33.0856	24.54823333	29.79436667	25.79123333	14.18523333	6.474683333	25.78903333	33.0856	6.474683333
Sscle14g099150	57.59186667	28.15223333	25.78693333	37.7565	19.6372	24.26026667	32.54663333	57.59186667	19.6372
Sscle14g100850	192.1536667	135.186	126.177	165.1863333	89.3863	127.0686667	119.0206667	192.1536667	89.3863
Sscle14g101800	70.7193	43.5047	53.03373333	41.6385	23.73283333	35.80486667	34.93933333	70.7193	23.73283333
Sscle14g101810	63.3683	40.54836667	59.01906667	44.77356667	37.15083333	38.86543333	55.66446667	63.3683	37.15083333
Sscle15g102840	299.528	226.6906667	195.407	215.631	164.531	143.0243333	151.1576667	299.528	143.0243333
Sscle15g103610	34.2839	26.3492	24.66296667	29.12726667	23.67136667	4.57683	34.60966667	34.60966667	4.57683
Sscle15g103900	118.6370333	49.2623	91.0253	63.12276667	31.0213	13.12276	46.28706667	118.6370333	13.12276
Sscle16g108670	5023.876667	1350.513333	3651.55	2071.196667	694.3953333	1112.035333	1400.093333	5023.876667	694.3953333
Sscle16g109980	102.01	75.1243	114.0215	93.73956667	48.39406667	117.3096667	69.57356667	117.3096667	48.39406667
