## Supplementary Table 4 for "Genome-wide alternative splicing profiling in the fungal plant pathogen *Sclerotinia sclerotiorum* during the colonization of diverse host families"

### Sheet: Sheet1
Sample ID	Name	Total number of trimmed reads	Mapped reads	[%]
HDX55	PDA (R1)	20477160	18849800	0.921
HDX57	PDA (R2)	28208727	26314353	0.933
HDX59	PDA (R3)	29650290	20662933	0.697
HDX34	Arabidopsis thaliana (R1)	20744673	11763936	0.567
HDX35	Arabidopsis thaliana (R2)	19926628	12123595	0.608
HDX36	Arabidopsis thaliana (R3)	19670628	12451373	0.633
HDX38	Helianthus annuum (sunflower, R1)	22324032	14158700	0.634
HDX41	Helianthus annuum (sunflower, R2)	24063269	15,229,370	0.633
HDX44	Helianthus annuum (sunflower, R3)	23545559	14,955,585	0.635
HDX47	Solanum lycopersicum (tomato, R1)	21654312	12,699,235	0.587
HDX50	Solanum lycopersicum (tomato, R2)	20736242	12142382	0.586
HDX53	Solanum lycopersicum (tomato, R3)	22553722	13180113	0.584
HWG16	Beta vulgaris (beetroot, R1)	29650290	19032254	0.642
HWG17	Beta vulgaris (beetroot, R2)	29139642	19322810	0.663
HWG18	Beta vulgaris (beetroot, R3)	28802158	21865652	0.759
HWG25	Ricinus communis (ricin, R1)	30193808	14158875	46.9%
HWG26	Ricinus communis (ricin, R2)	28635762	13121072	0.458
HWG27	Ricinus communis (ricin, R3)	26046248	10258270	0.394
HWG34	Phaseolus vulgaris (common bean, R1)	25730858	14966571	0.582
HWG35	Phaseolus vulgaris (common bean, R2)	24072726	13,004,949	0.54
HWG36	Phaseolus vulgaris (common bean, R3)	25727060	14905051	0.579
