## Supplementary Table 5 for "Genome-wide alternative splicing profiling in the fungal plant pathogen *Sclerotinia sclerotiorum* during the colonization of diverse host families"

### Sheet: Cytoscape_suppacuff_biofun
SUID	description_common_suppacuff	N_common_suppacuff	name	nn_common_suppacuff	pValue_common_suppacuff	adjustedPValue_common_suppacuff	shared name	X_common_suppacuff	xx_common_suppacuff
1603	metabolic process	7954	8152	2755	0.628	1	8152	213	72
1604	small molecule metabolic process	7954	44281	637	7.18e-05	0.00636	44281	213	34
1606	biological_process	7954	8150	3927	0.886	1	8150	213	97
1608	molecular_function	7954	3674	6076	0.00373	0.0645	3674	213	179
1609	catalytic activity	7954	3824	2635	0.0012	0.0532	3824	213	92
1611	oxidoreductase activity	7954	16491	754	3.94e-05	0.00636	16491	213	39
