## Supplementary Table 7 for "Genome-wide alternative splicing profiling in the fungal plant pathogen *Sclerotinia sclerotiorum* during the colonization of diverse host families"

### Sheet: Table S7
Name	Sequence	Use
HI51	TACTATGGGAACAGAAGCCCAG	Amplification of Sscle15g105800 (Forward)
HI52	AGACATTCGTTCTGGTAGTTCC	Amplification of Sscle15g105800 (Reverse)
HI43	CGCGATGTTGTTCTAGGGAG	Amplification of Sscle03g026100 (Forward)
HI44	CCTTGTCATATCCCATTCCTGTCTC	Amplification of Sscle03g026100 (Reverse)
HI61	TTTGTGGAGGTGGAGATAGTAACG	Amplification of Sscle11g080920 (Forward)
HI62	GATTTCGGACCATTTCGTTTCG	Amplification of Sscle11g080920 (Reverse)
